# Meta-analysis of the General Coral Stress Response: *Acropora* corals show opposing responses depending on stress intensity

**DOI:** 10.1101/817304

**Authors:** Groves Dixon, Evelyn Abbott, Mikhail Matz

## Abstract

As climate change progresses, reef-building corals must contend more often with suboptimal conditions, motivating a need to understand coral stress response. Here we test the hypothesis that there is a stereotyped transcriptional response that corals enact under any stressful conditions, functionally characterized by downregulation of growth and activation of cell death, response to reactive oxygen species, immunity, and protein homeostasis. We analyze RNA-seq and Tag-Seq data from 14 previously published studies and supplement them with four new experiments involving different stressors, totaling over 600 gene expression profiles from the genus *Acropora*. Contrary to expectations, we found not one, but two distinct types of response. The type A response was observed under all kinds of high-intensity stress, showed strong correlations between independent projects, and was functionally consistent with the hypothesized stereotyped response. Higher similarity of type A responses irrespective of stress type supports its role as the General Coral Stress Response providing a blanket solution to severely stressful conditions. The distinct type B response was observed under lower intensity stress and was weaker and more variable among studies than type A. Unexpectedly, the type B response was broadly opposite the type A response: biological processes up-regulated under type A response tended to be down-regulated under type B response, and vice versa. Gene network analysis indicated that type B response does not involve specific co-regulated gene groups and is simply the opposite of type A response. We speculate that these paradoxically opposing responses may result from an inherent negative association between stress response and cell proliferation.
