## Supplemental table S6: custom GO sets for "Meta-analysis of the General Coral Stress Response: *Acropora* corals show opposing responses depending on stress intensity"

### Sheet: customGoSets
summary	term	name
protein folding	GO:0006986	response to unfolded protein
protein folding	GO:0030968	endoplasmic reticulum unfolded protein response
protein folding	GO:0034620	cellular response to unfolded protein
protein folding	GO:0035966	response to topologically incorrect protein
protein degredation	GO:0010498	proteasomal protein catabolic process
protein degredation	GO:0043161	proteasome-mediated ubiquitin-dependent protein catabolic process
protein degredation	GO:0032436	positive regulation of proteasomal ubiquitin-dependent protein catabolic process
protein degredation	GO:1901800	positive regulation of proteasomal protein catabolic process
cell death	GO:0010942	positive regulation of cell death
cell death	GO:0012502	induction of programmed cell death
cell death	GO:0012501	programmed cell death
ROS	GO:2000379	positive regulation of reactive oxygen species metabolic process
ROS	GO:2000377	regulation of reactive oxygen species metabolic process
ROS	GO:0042542	response to hydrogen peroxide
ROS	GO:0000302	response to reactive oxygen species
cycle arrest	GO:0071158	positive regulation of cell cycle arrest
cycle arrest	GO:0044819	mitotic G1/S transition checkpoint
cycle arrest	GO:0072331	signal transduction by p53 class mediator
cycle arrest	GO:0030330	DNA damage response, signal transduction by p53 class mediator
membrane vesicles	GO:0006901	vesicle coating
membrane vesicles	GO:0006900	vesicle budding from membrane
membrane vesicles	GO:0006903	vesicle targeting
NF-KB	GO:0038061	NIK/NF-kappaB signaling
NF-KB	GO:0007250	activation of NF-kappaB-inducing kinase activity
NF-KB	GO:0043122	regulation of I-kappaB kinase/NF-kappaB signaling
immune activition	GO:0002253	activation of immune response
ribosomes	GO:0042254	ribosome biogenesis
DNA replication	GO:0006260	DNA replication
DNA replication	GO:0030261	DNA biosynthetic process
DNA replication	GO:0071897	chromosome condensation
cell division	GO:0051785	positive regulation of nuclear division
cell division	GO:0045840	positive regulation of mitotic nuclear division
cell division	GO:0006312	mitotic recombination
