## Supplemental table S7: WGCNA module GO_MWU results for "Meta-analysis of the General Coral Stress Response: *Acropora* corals show opposing responses depending on stress intensity"

### Sheet: module_go_mwu_results
delta.rank	pval	level	nseqs	term	name	p.adj	goDivision	module
0	0.000180794	4	210	GO:0000122	negative regulation of transcription by RNA polymerase II	0.00776207	BP	red
0	0.00436643	3	87	GO:0000302	response to reactive oxygen species	0.039608	BP	red
0	0.000358776	2	149	GO:0001501	skeletal system development	0.01035	BP	red
0	0.00366835	2	119	GO:0001558	regulation of cell growth	0.0357942	BP	red
0	5.74947e-05	2	152	GO:0001667	ameboidal-type cell migration	0.00336605	BP	red
0	0.0142324	6	138	GO:0001701	in utero embryonic development	0.0776752	BP	red
0	0.00783339	3	50	GO:0001704	formation of primary germ layer	0.0536793	BP	red
0	0.00104442	2	64	GO:0001756;GO:0061053	somite development	0.017246	BP	red
0	0.0128964	4	124	GO:0001894;GO:0048871	multicellular organismal homeostasis	0.072394	BP	red
0	0.00199891	2	392	GO:0001932;GO:0031399;GO:0042325	regulation of protein modification process	0.0255291	BP	red
0	0.0145086	3	190	GO:0002064	epithelial cell development	0.0785174	BP	red
0	0.00867363	2	233	GO:0002682	regulation of immune system process	0.0580348	BP	red
0	0.00010356	2	67	GO:0002683	negative regulation of immune system process	0.00476407	BP	red
0	0.00601396	2	58	GO:0003001;GO:0007269;GO:0099643;GO:0023061	signal release	0.0477711	BP	red
0	0.00023749	2	364	GO:0003002;GO:0007389	pattern specification process	0.00868346	BP	red
0	0.00151208	2	98	GO:0003007	heart morphogenesis	0.0213155	BP	red
0	0.0103589	2	63	GO:0005996;GO:0019318	monosaccharide metabolic process	0.0654034	BP	red
0	0.00570545	5	212	GO:0006351;GO:0097659;GO:0032774;GO:0006366	RNA biosynthetic process	0.0459469	BP	red
0	0.0163431	2	166	GO:0006979	response to oxidative stress	0.0845916	BP	red
0	0.0150912	4	328	GO:0007010	cytoskeleton organization	0.0803201	BP	red
0	0.000357896	2	207	GO:0007155;GO:0022610	cell adhesion	0.01035	BP	red
0	0.000636224	2	111	GO:0007163	establishment or maintenance of cell polarity	0.0136029	BP	red
0	2.17179e-05	2	266	GO:0007167;GO:0007169	enzyme linked receptor protein signaling pathway	0.00174829	BP	red
0	0.000726842	2	71	GO:0007178	transmembrane receptor protein serine/threonine kinase signaling pathway	0.0141844	BP	red
0	0.00109833	2	393	GO:0007267	cell-cell signaling	0.017246	BP	red
0	0.00213195	4	124	GO:0007369	gastrulation	0.0259052	BP	red
0	0.00479593	2	288	GO:0007409;GO:0061564	axon development	0.0409426	BP	red
0	0.00504308	2	197	GO:0007411;GO:0097485	neuron projection guidance	0.0421785	BP	red
0	0.0201831	2	279	GO:0007420	brain development	0.0992205	BP	red
0	0.0118558	2	308	GO:0007423;GO:0001654	sensory organ development	0.070775	BP	red
0	0.00110928	5	95	GO:0007431;GO:0035272	exocrine system development	0.017246	BP	red
0	2.08083e-06	3	217	GO:0007507	heart development	0.000268011	BP	red
0	0.00673465	2	202	GO:0007517	muscle organ development	0.0510249	BP	red
0	0.00776352	1	396	GO:0007610	behavior	0.0536793	BP	red
0	0.00337923	2	118	GO:0007611;GO:0050890	cognition	0.0351004	BP	red
0	0.0137663	2	229	GO:0008284	positive regulation of cell population proliferation	0.0757734	BP	red
0	1.46966e-07	2	183	GO:0008285	negative regulation of cell population proliferation	4.7323e-05	BP	red
0	0.00351241	4	107	GO:0008361;GO:0032535	regulation of cellular component size	0.0353437	BP	red
0	0.0184312	3	117	GO:0008544;GO:0043588	skin development	0.0927319	BP	red
0	0.0174673	2	80	GO:0009408	response to heat	0.0892771	BP	red
0	0.00112474	2	287	GO:0009611	response to wounding	0.017246	BP	red
0	0.0041356	3	285	GO:0009725	response to hormone	0.0391666	BP	red
0	0.000229991	3	178	GO:0009894;GO:0031329	regulation of catabolic process	0.00868346	BP	red
0	0.000868305	3	195	GO:0009952	anterior/posterior pattern specification	0.015533	BP	red
0	4.87102e-09	3	290	GO:0009968;GO:0010648;GO:0023057;GO:0048585	negative regulation of response to stimulus	3.13693e-06	BP	red
0	0.00248327	2	315	GO:0010243;GO:1901698	response to nitrogen compound	0.0290769	BP	red
0	0.000256189	2	113	GO:0010631;GO:0090130;GO:0090132	tissue migration	0.00868346	BP	red
0	0.00396544	2	86	GO:0010769	regulation of cell morphogenesis involved in differentiation	0.0381156	BP	red
0	0.0162947	2	153	GO:0010817	regulation of hormone levels	0.0845916	BP	red
0	0.0152716	2	67	GO:0012502	induction of programmed cell death	0.0806143	BP	red
0	0.000807213	2	182	GO:0014706;GO:0060537	muscle tissue development	0.0152896	BP	red
0	0.000295481	3	74	GO:0016055;GO:1905114	cell surface receptor signaling pathway involved in cell-cell signaling	0.00951448	BP	red
0	0.012054	2	123	GO:0016331	morphogenesis of embryonic epithelium	0.070775	BP	red
0	0.000468266	2	363	GO:0016477;GO:0048870;GO:0051674	localization of cell	0.0115574	BP	red
0	0.0124261	2	76	GO:0019216	regulation of lipid metabolic process	0.0708179	BP	red
0	0.00538971	2	401	GO:0019220;GO:0051174	regulation of phosphate metabolic process	0.0444997	BP	red
0	0.00619984	3	307	GO:0019226;GO:0035637;GO:0007268;GO:0098916;GO:0099537;GO:0099536	multicellular organismal signaling	0.0481048	BP	red
0	0.00887654	2	95	GO:0022407	regulation of cell-cell adhesion	0.0583316	BP	red
0	0.00147683	4	253	GO:0022603	regulation of anatomical structure morphogenesis	0.0213155	BP	red
0	0.0189513	2	130	GO:0022604	regulation of cell morphogenesis	0.0946095	BP	red
0	0.00365393	3	64	GO:0030010	establishment of cell polarity	0.0357942	BP	red
0	0.00178391	2	145	GO:0030029;GO:0030036	actin filament-based process	0.0239341	BP	red
0	0.00772797	2	82	GO:0030111	regulation of Wnt signaling pathway	0.0536793	BP	red
0	0.00436672	2	145	GO:0030155	regulation of cell adhesion	0.039608	BP	red
0	0.000103567	3	147	GO:0030162	regulation of proteolysis	0.00476407	BP	red
0	0.000373324	2	57	GO:0030278	regulation of ossification	0.01035	BP	red
0	0.012054	2	123	GO:0030707;GO:0002066	columnar/cuboidal epithelial cell development	0.070775	BP	red
0	0.000858774	2	207	GO:0030855	epithelial cell differentiation	0.015533	BP	red
0	0.00431202	2	76	GO:0031099	regeneration	0.039608	BP	red
0	0.00783518	2	129	GO:0031400	negative regulation of protein modification process	0.0536793	BP	red
0	0.000385715	2	208	GO:0032269;GO:0051248	negative regulation of protein metabolic process	0.01035	BP	red
0	0.00152254	3	359	GO:0032270;GO:0051247	positive regulation of protein metabolic process	0.0213155	BP	red
0	0.00608266	3	102	GO:0032868;GO:0032869;GO:0071375;GO:1901653	response to insulin	0.0477711	BP	red
0	0.00874127	2	168	GO:0035107;GO:0048736	appendage development	0.0580348	BP	red
0	0.00053377	3	165	GO:0035282	segmentation	0.0122767	BP	red
0	0.0146976	2	370	GO:0035556	intracellular signal transduction	0.078877	BP	red
0	0.00297363	2	201	GO:0040014;GO:0040018;GO:0048639	positive regulation of developmental growth	0.0330176	BP	red
0	0.00280025	2	72	GO:0040028;GO:0061062;GO:0048580	regulation of post-embryonic development	0.031909	BP	red
0	0.00202172	4	195	GO:0042060	wound healing	0.0255291	BP	red
0	0.00772797	2	82	GO:0042326;GO:0001933	negative regulation of phosphorylation	0.0536793	BP	red
0	0.00639752	2	267	GO:0042330;GO:0006935	taxis	0.0490477	BP	red
0	0.0103589	3	63	GO:0042594	response to starvation	0.0654034	BP	red
0	0.00712343	2	203	GO:0042692;GO:0051146	muscle cell differentiation	0.0521306	BP	red
0	8.16938e-05	2	411	GO:0042981;GO:0043067	regulation of programmed cell death	0.00438423	BP	red
0	0.00246095	2	275	GO:0043009	chordate embryonic development	0.0290769	BP	red
0	4.3541e-05	2	182	GO:0043065;GO:0043068;GO:0010942	positive regulation of cell death	0.0031156	BP	red
0	0.000675921	3	253	GO:0043066;GO:0043069;GO:0060548	negative regulation of cell death	0.0136029	BP	red
0	0.000484549	2	130	GO:0043434;GO:1901652	response to peptide	0.0115574	BP	red
0	0.00702639	2	70	GO:0043523;GO:1901214	regulation of neuron death	0.0520114	BP	red
0	5.27588e-05	2	63	GO:0043901	negative regulation of multi-organism process	0.00336605	BP	red
0	0.0111037	3	238	GO:0044092	negative regulation of molecular function	0.0694254	BP	red
0	0.0121021	3	148	GO:0045137	development of primary sexual characteristics	0.070775	BP	red
0	0.00685666	2	255	GO:0045165	cell fate commitment	0.0513452	BP	red
0	0.0130399	2	162	GO:0045596	negative regulation of cell differentiation	0.072394	BP	red
0	0.00750483	2	217	GO:0045597	positive regulation of cell differentiation	0.0536793	BP	red
0	0.0103589	3	63	GO:0045765;GO:1901342	regulation of vasculature development	0.0654034	BP	red
0	0.00104458	2	84	GO:0045862	positive regulation of proteolysis	0.017246	BP	red
0	0.0205297	2	94	GO:0045926	negative regulation of growth	0.0994068	BP	red
0	0.00206768	2	379	GO:0045934;GO:0045892;GO:1903507;GO:2000113;GO:1902679;GO:0010558;GO:0031327;GO:0051253;GO:0009890	negative regulation of biosynthetic process	0.0256074	BP	red
0	0.00045297	3	443	GO:0045935;GO:0009891;GO:0010557;GO:0010628;GO:0031328;GO:0045893;GO:1903508;GO:1902680;GO:0051254	positive regulation of biosynthetic process	0.0115574	BP	red
0	0.0205124	3	224	GO:0045944	positive regulation of transcription by RNA polymerase II	0.0994068	BP	red
0	0.00479935	5	88	GO:0046578;GO:0051056	regulation of small GTPase mediated signal transduction	0.0409426	BP	red
0	0.0129595	1	88	GO:0048511	rhythmic process	0.072394	BP	red
0	0.00178186	2	218	GO:0048562;GO:0048568	embryonic organ development	0.0239341	BP	red
0	0.00152003	2	143	GO:0048565;GO:0055123	digestive system development	0.0213155	BP	red
0	5.0659e-06	2	393	GO:0048598	embryonic morphogenesis	0.000543739	BP	red
0	0.000675921	2	253	GO:0048638	regulation of developmental growth	0.0136029	BP	red
0	0.000244783	4	238	GO:0048732	gland development	0.00868346	BP	red
0	0.0121988	3	99	GO:0050678	regulation of epithelial cell proliferation	0.070775	BP	red
0	5.91292e-06	2	262	GO:0051093	negative regulation of developmental process	0.000543988	BP	red
0	9.57029e-07	2	299	GO:0051241	negative regulation of multicellular organismal process	0.000161771	BP	red
0	0.00483173	2	222	GO:0051336	regulation of hydrolase activity	0.0409426	BP	red
0	0.00801908	3	154	GO:0051345	positive regulation of hydrolase activity	0.0543609	BP	red
0	0.00570769	3	68	GO:0052548;GO:0052547	regulation of peptidase activity	0.0459469	BP	red
0	0.00323202	4	53	GO:0060070	canonical Wnt signaling pathway	0.0348425	BP	red
0	0.00442847	5	273	GO:0060284;GO:0051960	regulation of cell development	0.0396102	BP	red
0	0.00351013	2	142	GO:0060538;GO:0007519	skeletal muscle organ development	0.0353437	BP	red
0	0.0115989	4	160	GO:0060541	respiratory system development	0.070775	BP	red
0	0.0123174	2	295	GO:0060562	epithelial tube morphogenesis	0.0708179	BP	red
0	0.00336516	3	203	GO:0061024	membrane organization	0.0351004	BP	red
0	0.000946183	2	284	GO:0061061	muscle structure development	0.0164687	BP	red
0	0.0117068	3	173	GO:0070848;GO:0071363	response to growth factor	0.070775	BP	red
0	0.0182221	2	168	GO:0071417;GO:1901699	cellular response to nitrogen compound	0.0924019	BP	red
0	0.00196315	3	245	GO:0071495	cellular response to endogenous stimulus	0.0255291	BP	red
0	0.0114561	5	64	GO:0071559;GO:0071560	cellular response to transforming growth factor beta stimulus	0.070775	BP	red
0	0.00282424	2	52	GO:0072089	stem cell proliferation	0.031909	BP	red
0	1.00479e-06	3	323	GO:0072358;GO:0072359	cardiovascular system development	0.000161771	BP	red
0	0.000579433	2	166	GO:0090066	regulation of anatomical structure size	0.0128674	BP	red
0	0.0199508	3	70	GO:0090092	regulation of transmembrane receptor protein serine/threonine kinase signaling pathway	0.0988331	BP	red
0	0.0164192	2	91	GO:0098609	cell-cell adhesion	0.0845916	BP	red
0	0.0103589	3	63	GO:1902105;GO:1903706	regulation of hemopoiesis	0.0654034	BP	red
0	0.00468204	3	301	GO:1902531	regulation of intracellular signal transduction	0.0409426	BP	red
0	0.00324619	2	63	GO:1902532	negative regulation of intracellular signal transduction	0.0348425	BP	red
0	6.88722e-06	6	55	GO:0000976;GO:0000977;GO:0001012	transcription regulatory region sequence-specific DNA binding	0.00254138	MF	red
0	0.000134614	3	79	GO:0000981	DNA-binding transcription factor activity, RNA polymerase II-specific	0.00790971	MF	red
0	0.00249903	2	236	GO:0001882;GO:0001883;GO:0035639;GO:0032555;GO:0017076;GO:0032553;GO:0032549;GO:0032550	purine nucleotide binding	0.0658673	MF	red
0	4.51017e-05	3	107	GO:0003690	double-stranded DNA binding	0.00657976	MF	red
0	0.000553608	2	181	GO:0003700	DNA-binding transcription factor activity	0.0226979	MF	red
0	0.00202946	3	91	GO:0005525;GO:0032561;GO:0019001	guanyl nucleotide binding	0.0576053	MF	red
0	0.000982952	2	114	GO:0008134	transcription factor binding	0.0302258	MF	red
0	0.000150049	2	136	GO:0043565	sequence-specific DNA binding	0.00790971	MF	red
0	0.000315174	3	85	GO:0044212;GO:0001067	regulatory region nucleic acid binding	0.0145374	MF	red
0	0.000959639	3	13	GO:0046332	SMAD binding	0.0302258	MF	red
0	0.000141832	2	14	GO:0070001;GO:0070002	aspartic-type peptidase activity	0.00790971	MF	red
0	0.00079689	2	312	GO:0097367	carbohydrate derivative binding	0.0294052	MF	red
0	8.18458e-05	1	267	GO:0140110	transcription regulator activity	0.00755027	MF	red
0	5.3494e-05	2	65	GO:1990837	sequence-specific double-stranded DNA binding	0.00657976	MF	red
0	6.44427e-06	2	60	GO:0030016;GO:0030017	myofibril	0.00179795	CC	red
0	2.62477e-05	3	85	GO:0043292;GO:0044449	contractile fiber	0.00366155	CC	red
0	0.00525521	2	210	GO:0000122	negative regulation of transcription by RNA polymerase II	0.0316295	BP	white
0	3.04019e-08	2	60	GO:0000187	activation of MAPK activity	1.08771e-06	BP	white
0	1.36993e-05	2	71	GO:0000209	protein polyubiquitination	0.000176448	BP	white
0	0.00198005	2	72	GO:0001503	ossification	0.0136492	BP	white
0	2.07526e-07	4	101	GO:0001817	regulation of cytokine production	5.34586e-06	BP	white
0	8.70372e-06	2	69	GO:0001819	positive regulation of cytokine production	0.000116775	BP	white
0	0.000172959	2	91	GO:0001838;GO:0072175;GO:0035148	tube formation	0.00163802	BP	white
0	6.66039e-05	2	66	GO:0001841	neural tube formation	0.000691821	BP	white
0	4.04472e-11	4	392	GO:0001932;GO:0031399;GO:0042325	regulation of protein modification process	6.51201e-09	BP	white
0	2.50268e-09	2	287	GO:0001934;GO:0031401;GO:0042327;GO:0045937;GO:0010562	positive regulation of protein modification process	1.79081e-07	BP	white
0	1.95881e-09	2	94	GO:0002218;GO:0002253;GO:0045089;GO:0002757;GO:0002764	activation of immune response	1.57684e-07	BP	white
0	7.39975e-09	2	61	GO:0002221;GO:0002758	innate immune response-activating signal transduction	3.66572e-07	BP	white
0	3.27484e-05	4	88	GO:0002521	leukocyte differentiation	0.000383454	BP	white
0	1.94256e-06	3	233	GO:0002682	regulation of immune system process	2.8432e-05	BP	white
0	1.11221e-08	2	163	GO:0002684	positive regulation of immune system process	4.47665e-07	BP	white
0	2.58576e-07	2	102	GO:0002694;GO:0050865;GO:0051249	regulation of cell activation	6.04116e-06	BP	white
0	4.10505e-08	2	100	GO:0002697	regulation of immune effector process	1.32183e-06	BP	white
0	5.11442e-09	3	65	GO:0002700;GO:0002699	positive regulation of immune effector process	2.91743e-07	BP	white
0	1.24705e-06	2	67	GO:0002791;GO:0050708	regulation of peptide secretion	2.18956e-05	BP	white
0	2.72251e-05	2	68	GO:0002831	regulation of response to biotic stimulus	0.000324685	BP	white
0	0.00130574	4	98	GO:0006140;GO:1900542	regulation of purine nucleotide metabolic process	0.00944828	BP	white
0	0.00120128	4	302	GO:0006508	proteolysis	0.00889222	BP	white
0	0.0211511	2	109	GO:0006605	protein targeting	0.0994255	BP	white
0	0.00108217	4	158	GO:0006886	intracellular protein transport	0.00810373	BP	white
0	0.000779903	2	375	GO:0006915;GO:0012501;GO:0008219;GO:0016265	obsolete death	0.00597926	BP	white
0	1.63131e-06	3	270	GO:0006952	defense response	2.63205e-05	BP	white
0	0.00463832	2	243	GO:0006955	immune response	0.0287521	BP	white
0	6.57143e-05	2	266	GO:0007167;GO:0007169	enzyme linked receptor protein signaling pathway	0.000691821	BP	white
0	0.00199228	3	65	GO:0007264	small GTPase mediated signal transduction	0.0136492	BP	white
0	9.5803e-10	3	51	GO:0008063	Toll signaling pathway	1.02829e-07	BP	white
0	0.0178486	4	107	GO:0008361;GO:0032535	regulation of cellular component size	0.0871161	BP	white
0	0.00168082	2	78	GO:0009118;GO:0030811;GO:0033121;GO:0033124;GO:0043087;GO:0043547	regulation of nucleotide catabolic process	0.011895	BP	white
0	0.000101326	2	214	GO:0009607;GO:0051707;GO:0043207	response to biotic stimulus	0.00100391	BP	white
0	0.000424918	4	76	GO:0009615	response to virus	0.00360062	BP	white
0	9.64666e-06	4	135	GO:0009617	response to bacterium	0.000126785	BP	white
0	0.00622375	4	178	GO:0009894;GO:0031329	regulation of catabolic process	0.0364372	BP	white
0	3.03603e-07	4	423	GO:0009967;GO:0010647;GO:0023056;GO:0048584	positive regulation of response to stimulus	6.74208e-06	BP	white
0	0.015308	5	290	GO:0009968;GO:0010648;GO:0023057;GO:0048585	negative regulation of response to stimulus	0.0758337	BP	white
0	0.00315608	2	61	GO:0010498;GO:0043161	proteasomal protein catabolic process	0.0203251	BP	white
0	0.0137058	2	57	GO:0010565	regulation of cellular ketone metabolic process	0.0713832	BP	white
0	0.011261	2	86	GO:0010769	regulation of cell morphogenesis involved in differentiation	0.0609419	BP	white
0	0.00249059	3	111	GO:0010975;GO:0120035;GO:0031344	regulation of cell projection organization	0.0165355	BP	white
0	0.001298	3	277	GO:0015031;GO:0015833;GO:0045184;GO:0042886	amide transport	0.00944828	BP	white
0	0.0144158	3	50	GO:0015931	nucleobase-containing compound transport	0.0731006	BP	white
0	0.0211511	2	109	GO:0016032;GO:0044403;GO:0044419;GO:0044764	interspecies interaction between organisms	0.0994255	BP	white
0	0.000146195	4	334	GO:0016310;GO:0006468	phosphorylation	0.00140522	BP	white
0	0.00385387	2	123	GO:0016331	morphogenesis of embryonic epithelium	0.0245732	BP	white
0	0.00181544	2	188	GO:0016482	cytosolic transport	0.0127081	BP	white
0	3.72249e-07	8	184	GO:0016567;GO:0032446;GO:0070647	protein modification by small protein conjugation or removal	7.99095e-06	BP	white
0	0.0205597	2	84	GO:0018991	oviposition	0.0980775	BP	white
0	2.73472e-14	5	401	GO:0019220;GO:0051174	regulation of phosphorus metabolic process	1.76116e-11	BP	white
0	0.000177639	5	71	GO:0019221	cytokine-mediated signaling pathway	0.00165796	BP	white
0	0.00931932	4	100	GO:0021915	neural tube development	0.0512961	BP	white
0	8.24185e-07	4	95	GO:0022407	regulation of cell-cell adhesion	1.5611e-05	BP	white
0	1.63481e-06	2	92	GO:0022409;GO:0050863;GO:1903037;GO:0002696;GO:0050867;GO:0051251;GO:0050870;GO:1903039	positive regulation of cell-cell adhesion	2.63205e-05	BP	white
0	0.015021	2	130	GO:0022604	regulation of cell morphogenesis	0.0750719	BP	white
0	1.26011e-06	6	97	GO:0023014;GO:0000165	signal transduction by protein phosphorylation	2.18956e-05	BP	white
0	0.000194708	4	65	GO:0030099	myeloid cell differentiation	0.00179132	BP	white
0	0.000265203	2	145	GO:0030155	regulation of cell adhesion	0.00237209	BP	white
0	0.0141141	3	172	GO:0030163	protein catabolic process	0.0721388	BP	white
0	5.47359e-06	2	73	GO:0030522	intracellular receptor signaling pathway	7.49998e-05	BP	white
0	1.46887e-07	3	144	GO:0031347	regulation of defense response	4.29977e-06	BP	white
0	6.83744e-07	2	113	GO:0031349;GO:0045088	positive regulation of defense response	1.37043e-05	BP	white
0	0.00680707	2	129	GO:0031400	negative regulation of protein modification process	0.0394933	BP	white
0	0.00155487	2	178	GO:0032101	regulation of response to external stimulus	0.0111259	BP	white
0	0.00077055	2	66	GO:0032103	positive regulation of response to external stimulus	0.00597873	BP	white
0	3.89025e-08	5	118	GO:0032147;GO:0071902	activation of protein kinase activity	1.31859e-06	BP	white
0	0.00838272	3	208	GO:0032269;GO:0051248	negative regulation of protein metabolic process	0.047355	BP	white
0	4.10044e-09	3	359	GO:0032270;GO:0051247	positive regulation of protein metabolic process	2.64069e-07	BP	white
0	0.00030082	4	185	GO:0032880;GO:0051223;GO:0070201;GO:0090087	regulation of protein localization	0.00265381	BP	white
0	0.00499027	2	50	GO:0032970	regulation of actin filament-based process	0.0303183	BP	white
0	1.58604e-08	2	192	GO:0033674;GO:0051347;GO:0045860	positive regulation of transferase activity	6.00831e-07	BP	white
0	0.0150377	2	147	GO:0034097	response to cytokine	0.0750719	BP	white
0	1.06422e-06	2	370	GO:0035556	intracellular signal transduction	1.95817e-05	BP	white
0	7.02242e-07	3	54	GO:0038179;GO:0048011	neurotrophin signaling pathway	1.37043e-05	BP	white
0	0.00289041	3	82	GO:0042326;GO:0001933	negative regulation of phosphorylation	0.0189941	BP	white
0	0.00077055	2	66	GO:0042475;GO:0042476	odontogenesis	0.00597873	BP	white
0	0.00876251	4	174	GO:0043086	negative regulation of catalytic activity	0.048647	BP	white
0	1.23013e-09	2	66	GO:0043122;GO:0043123	regulation of I-kappaB kinase/NF-kappaB signaling	1.13172e-07	BP	white
0	1.77757e-07	4	119	GO:0043406;GO:0043405;GO:0043410	positive regulation of MAPK cascade	4.9772e-06	BP	white
0	8.79271e-09	5	136	GO:0043408	regulation of MAPK cascade	4.04465e-07	BP	white
0	0.0106261	2	70	GO:0043523;GO:1901214	regulation of neuron death	0.0579932	BP	white
0	2.88607e-11	6	265	GO:0043549;GO:0051338;GO:0045859	regulation of transferase activity	6.19542e-09	BP	white
0	0.00802591	3	190	GO:0043900	regulation of multi-organism process	0.046149	BP	white
0	0.000586366	2	78	GO:0043902	positive regulation of multi-organism process	0.00478	BP	white
0	0.0120255	2	56	GO:0044089	positive regulation of cellular component biogenesis	0.0645366	BP	white
0	0.0178561	2	238	GO:0044092	negative regulation of molecular function	0.0871161	BP	white
0	2.94221e-10	3	392	GO:0044093;GO:0043085	positive regulation of molecular function	3.78957e-08	BP	white
0	0.000216711	2	121	GO:0044257;GO:0051603;GO:0006511;GO:0019941;GO:0043632	cellular protein catabolic process	0.00196566	BP	white
0	6.89177e-07	2	153	GO:0045087	innate immune response	1.37043e-05	BP	white
0	0.0138554	2	129	GO:0045321	leukocyte activation	0.0713832	BP	white
0	0.00851744	2	217	GO:0045597	positive regulation of cell differentiation	0.0476977	BP	white
0	2.19862e-05	2	99	GO:0045785	positive regulation of cell adhesion	0.000272291	BP	white
0	0.00491077	3	379	GO:0045934;GO:0045892;GO:1903507;GO:2000113;GO:1902679;GO:0010558;GO:0031327;GO:0051253;GO:0009890	negative regulation of biosynthetic process	0.0301194	BP	white
0	0.00222699	6	110	GO:0045936;GO:0010563	negative regulation of phosphorus metabolic process	0.0150967	BP	white
0	1.69423e-06	2	74	GO:0046328;GO:0032872;GO:0070302	regulation of stress-activated MAPK cascade	2.63268e-05	BP	white
0	1.29198e-06	8	56	GO:0046330;GO:0032874;GO:0070304	positive regulation of stress-activated MAPK cascade	2.18956e-05	BP	white
0	0.000320225	4	88	GO:0046578;GO:0051056	regulation of small GTPase mediated signal transduction	0.00278682	BP	white
0	0.000357168	2	381	GO:0046907	intracellular transport	0.00306688	BP	white
0	2.1948e-05	2	61	GO:0048002;GO:0019882;GO:0002478;GO:0019884	antigen processing and presentation	0.000272291	BP	white
0	0.00831867	3	68	GO:0048193	Golgi vesicle transport	0.047355	BP	white
0	0.000111174	2	50	GO:0048660	regulation of smooth muscle cell proliferation	0.00108478	BP	white
0	3.48045e-05	2	57	GO:0048771	tissue remodeling	0.00038645	BP	white
0	5.4362e-09	2	140	GO:0050778;GO:0050776	regulation of immune response	2.91743e-07	BP	white
0	8.34463e-05	4	327	GO:0051049	regulation of transport	0.000839678	BP	white
0	1.71697e-06	2	138	GO:0051090	regulation of DNA-binding transcription factor activity	2.63268e-05	BP	white
0	1.9164e-07	2	77	GO:0051091	positive regulation of DNA-binding transcription factor activity	5.14235e-06	BP	white
0	2.25267e-05	2	86	GO:0051098	regulation of binding	0.00027372	BP	white
0	2.62659e-07	4	51	GO:0051099	positive regulation of binding	6.04116e-06	BP	white
0	0.0125449	2	179	GO:0051130	positive regulation of cellular component organization	0.0667681	BP	white
0	4.50282e-05	2	222	GO:0051336	regulation of hydrolase activity	0.000491495	BP	white
0	0.000719992	5	154	GO:0051345	positive regulation of hydrolase activity	0.00572438	BP	white
0	0.00561694	2	65	GO:0051346	negative regulation of hydrolase activity	0.0334936	BP	white
0	2.26729e-07	3	61	GO:0051403;GO:0031098	stress-activated protein kinase signaling cascade	5.6159e-06	BP	white
0	0.0138324	2	88	GO:0051493	regulation of cytoskeleton organization	0.0713832	BP	white
0	0.000544719	4	232	GO:0060341	regulation of cellular localization	0.00449742	BP	white
0	0.0031141	2	68	GO:0060627	regulation of vesicle-mediated transport	0.0202574	BP	white
0	0.0189626	2	203	GO:0061024	membrane organization	0.0911336	BP	white
0	0.000648075	4	153	GO:0062012	regulation of small molecule metabolic process	0.005217	BP	white
0	0.000437626	2	384	GO:0065003;GO:0070271	protein-containing complex assembly	0.00366015	BP	white
0	3.34455e-05	2	51	GO:0070663	regulation of leukocyte proliferation	0.000384624	BP	white
0	8.15486e-05	2	173	GO:0070848;GO:0071363	response to growth factor	0.000833608	BP	white
0	0.00464319	4	109	GO:0071345	cellular response to cytokine stimulus	0.0287521	BP	white
0	0.0128602	5	64	GO:0071559;GO:0071560	cellular response to transforming growth factor beta stimulus	0.0678849	BP	white
0	0.00107001	2	407	GO:0071705	nitrogen compound transport	0.00810373	BP	white
0	4.33568e-08	2	144	GO:0071900	regulation of protein serine/threonine kinase activity	1.32961e-06	BP	white
0	0.00232121	5	66	GO:0072657	protein localization to membrane	0.0155714	BP	white
0	1.78219e-06	2	263	GO:0080134	regulation of response to stress	2.66913e-05	BP	white
0	5.10015e-05	4	125	GO:0080135	regulation of cellular response to stress	0.000547416	BP	white
0	0.0188108	4	52	GO:0097237	cellular response to toxic substance	0.0910841	BP	white
0	0.00584953	3	51	GO:1901215	negative regulation of neuron death	0.0345605	BP	white
0	3.4804e-05	3	63	GO:1902105;GO:1903706	regulation of hemopoiesis	0.00038645	BP	white
0	3.24846e-12	2	301	GO:1902531	regulation of intracellular signal transduction	1.046e-09	BP	white
0	0.00424423	2	63	GO:1902532	negative regulation of intracellular signal transduction	0.0267969	BP	white
0	9.56848e-09	2	189	GO:1902533	positive regulation of intracellular signal transduction	4.10807e-07	BP	white
0	3.12285e-06	4	108	GO:1903320;GO:1903322;GO:0031396;GO:0031398	regulation of protein modification by small protein conjugation or removal	4.372e-05	BP	white
0	2.22947e-06	2	126	GO:1903530;GO:0051046	regulation of secretion	3.19062e-05	BP	white
0	4.72233e-06	2	131	GO:0004842;GO:0019787;GO:0016879;GO:0016881	ligase activity, forming carbon-nitrogen bonds	0.000871271	MF	white
0	3.8636e-05	-1	303	GO:0004871;GO:0060089	molecular transducer activity	0.00475222	MF	white
0	0.00197252	2	22	GO:0005088	Ras guanyl-nucleotide exchange factor activity	0.0727861	MF	white
0	5.44745e-05	3	38	GO:0015399;GO:0015405;GO:0042626;GO:0043492	primary active transmembrane transporter activity	0.00502527	MF	white
0	0.000681768	2	171	GO:0016874	ligase activity	0.0359389	MF	white
0	7.70973e-05	3	216	GO:0019899	enzyme binding	0.00568978	MF	white
0	2.33465e-06	3	34	GO:0030674;GO:0060090	molecular adaptor activity	0.000861485	MF	white
0	0.00155765	3	33	GO:0035091	phosphatidylinositol binding	0.0638637	MF	white
0	0.00147464	2	11	GO:0035591	signaling adaptor activity	0.0638637	MF	white
0	0.00234871	3	12	GO:0043621	protein self-association	0.0787885	MF	white
0	0.000103376	2	72	GO:0051020;GO:0017016;GO:0031267	GTPase binding	0.00635762	MF	white
0	1.11727e-05	2	229	GO:0005768	endosome	0.00103906	CC	white
0	0.00214094	3	430	GO:0005794	Golgi apparatus	0.0497768	CC	white
0	0.00243209	2	16	GO:0005797	Golgi medial cisterna	0.0503371	CC	white
0	0.000131349	2	81	GO:0005811	lipid droplet	0.00610773	CC	white
0	0.00211583	3	11	GO:0005923	bicellular tight junction	0.0497768	CC	white
0	8.55878e-05	2	48	GO:0009898;GO:0098562	cytoplasmic side of membrane	0.00596975	CC	white
0	0.000107512	2	128	GO:0010008;GO:0044440	endosomal part	0.00599915	CC	white
0	2.21429e-06	3	23	GO:0035631	CD40 receptor complex	0.000617787	CC	white
0	0.00032314	3	263	GO:0044431	Golgi apparatus part	0.0112695	CC	white
0	0.0010224	2	227	GO:0044433	cytoplasmic vesicle part	0.0316943	CC	white
0	0.00252588	4	230	GO:0048471	perinuclear region of cytoplasm	0.0503371	CC	white
0	0.00478925	2	18	GO:0098573;GO:0032592	intrinsic component of mitochondrial membrane	0.0835126	CC	white
0	0.00537702	4	116	GO:0098791;GO:0031984	organelle subcompartment	0.0882463	CC	white
0	0.00173918	2	242	GO:0098796	membrane protein complex	0.0485232	CC	white
0	8.05181e-06	3	118	GO:0098797	plasma membrane protein complex	0.00103906	CC	white
0	0.00280152	2	59	GO:0098802	plasma membrane receptor complex	0.0521082	CC	white
0	0.000218739	2	300	GO:0098805	whole membrane	0.0087183	CC	white
0	0.000388321	3	182	GO:0000075;GO:1901988;GO:0010948;GO:1901987	regulation of cell cycle phase transition	0.0147105	BP	green4
0	0.000614101	5	52	GO:0000723;GO:0032200	telomere organization	0.0188324	BP	green4
0	9.08378e-07	2	321	GO:0006259	DNA metabolic process	0.000342055	BP	green4
0	4.10641e-05	3	110	GO:0006260	DNA replication	0.00442471	BP	green4
0	0.0025489	2	73	GO:0006261	DNA-dependent DNA replication	0.0497422	BP	green4
0	4.1224e-05	4	172	GO:0006281	DNA repair	0.00442471	BP	green4
0	0.000538492	2	70	GO:0006302	double-strand break repair	0.0176445	BP	green4
0	0.000243985	5	101	GO:0006310	DNA recombination	0.0112233	BP	green4
0	5.29769e-05	4	130	GO:0006518	peptide metabolic process	0.00487388	BP	green4
0	0.000817855	2	209	GO:0006520	cellular amino acid metabolic process	0.0228999	BP	green4
0	0.00016179	3	154	GO:0006644	phospholipid metabolic process	0.008879	BP	green4
0	0.00180348	3	110	GO:0006732	coenzyme metabolic process	0.0374658	BP	green4
0	2.85901e-05	2	293	GO:0006974	cellular response to DNA damage stimulus	0.00442471	BP	green4
0	0.00319179	2	116	GO:0007059;GO:0098813	chromosome segregation	0.058729	BP	green4
0	7.28539e-06	3	192	GO:0008610	lipid biosynthetic process	0.00156393	BP	green4
0	0.000547967	2	107	GO:0008654;GO:0045017;GO:0046474	phospholipid biosynthetic process	0.0176445	BP	green4
0	0.0037699	3	81	GO:0009410	response to xenobiotic stimulus	0.0656167	BP	green4
0	0.00103396	2	252	GO:0010564	regulation of cell cycle process	0.0246618	BP	green4
0	0.0053517	2	306	GO:0017144	drug metabolic process	0.0906971	BP	green4
0	0.000731276	5	411	GO:0019752;GO:0043436	oxoacid metabolic process	0.0214064	BP	green4
0	0.00124109	2	82	GO:0032259	methylation	0.0285451	BP	green4
0	0.000298694	3	67	GO:0034470	ncRNA processing	0.0120224	BP	green4
0	6.63519e-05	2	113	GO:0034660	ncRNA metabolic process	0.00534133	BP	green4
0	0.000201122	3	102	GO:0043043;GO:0006412	peptide biosynthetic process	0.00996327	BP	green4
0	1.06228e-06	3	233	GO:0043603	cellular amide metabolic process	0.000342055	BP	green4
0	0.000165447	2	139	GO:0043604	amide biosynthetic process	0.008879	BP	green4
0	0.000926467	2	323	GO:0044255	cellular lipid metabolic process	0.0238658	BP	green4
0	0.00212218	3	109	GO:0046394;GO:0016053	organic acid biosynthetic process	0.0427088	BP	green4
0	0.00588224	3	135	GO:0046486;GO:0006650	glycerolipid metabolic process	0.0971323	BP	green4
0	0.000523347	2	226	GO:0048285;GO:0000280	organelle fission	0.0176445	BP	green4
0	0.000287316	2	165	GO:0051186	cofactor metabolic process	0.0120224	BP	green4
0	0.00370255	2	71	GO:0051188	cofactor biosynthetic process	0.0656167	BP	green4
0	0.000127892	2	291	GO:0051276	chromosome organization	0.00823626	BP	green4
0	0.00316246	3	82	GO:0071103	DNA conformation change	0.058729	BP	green4
0	0.000983101	3	50	GO:0071466	cellular response to xenobiotic stimulus	0.0243506	BP	green4
0	0.000923493	2	176	GO:0090407	organophosphate biosynthetic process	0.0238658	BP	green4
0	0.000126546	3	175	GO:0098763;GO:0022403;GO:0044848	biological phase	0.00823626	BP	green4
0	0.00153045	2	111	GO:0140013	meiotic nuclear division	0.0331638	BP	green4
0	0.0015449	2	344	GO:1903047;GO:0000278	mitotic cell cycle	0.0331638	BP	green4
0	0.0001595	2	170	GO:0003723	RNA binding	0.0147139	MF	green4
0	1.57536e-06	2	41	GO:0003735	structural constituent of ribosome	0.000581307	MF	green4
0	5.45545e-05	2	65	GO:0008168;GO:0016741	transferase activity, transferring one-carbon groups	0.0067102	MF	green4
0	0.000715935	2	43	GO:0016810	hydrolase activity, acting on carbon-nitrogen (but not peptide) bonds	0.052836	MF	green4
0	2.18883e-05	2	97	GO:0140097	catalytic activity, acting on DNA	0.00403839	MF	green4
0	0.00115305	2	126	GO:0140098	catalytic activity, acting on RNA	0.0709127	MF	green4
0	0.00604352	4	23	GO:0000123;GO:0031248;GO:1902493	histone acetyltransferase complex	0.0991848	CC	green4
0	1.67046e-05	4	43	GO:0000313;GO:0005840;GO:0044391;GO:0005761	ribosome	0.0023303	CC	green4
0	0.00590803	5	16	GO:0000314;GO:0015935;GO:0005763	small ribosomal subunit	0.0991848	CC	green4
0	0.000619625	2	23	GO:0000315;GO:0015934;GO:0005762	large ribosomal subunit	0.0246965	CC	green4
0	0.000834851	2	60	GO:0000775	chromosome, centromeric region	0.0291154	CC	green4
0	1.46569e-05	3	223	GO:0005730	nucleolus	0.0023303	CC	green4
0	0.00248961	2	127	GO:0005759	mitochondrial matrix	0.0578834	CC	green4
0	6.09441e-05	2	168	GO:0005813;GO:0005815	microtubule organizing center	0.0056678	CC	green4
0	0.00341972	3	25	GO:0005814;GO:0044450	microtubule organizing center part	0.0681501	CC	green4
0	0.000441662	2	437	GO:0015630;GO:0044430	cytoskeletal part	0.0205373	CC	green4
0	0.00182923	3	305	GO:0044427;GO:0005694	chromosome	0.046396	CC	green4
0	0.00324058	3	275	GO:0044451	nucleoplasm part	0.0681501	CC	green4
0	0.00146315	4	88	GO:0098687	chromosomal region	0.0417513	CC	green4
0	0.000106635	2	63	GO:0098798	mitochondrial protein complex	0.00743777	CC	green4
0	0.00149646	2	348	GO:1902494	catalytic complex	0.0417513	CC	green4
0	0.00428566	2	193	GO:1990234	transferase complex	0.0797133	CC	green4
0	0.000166569	2	176	GO:1990904	ribonucleoprotein complex	0.00929458	CC	green4
