## Supplemental table S9: Bioproject DESeq results for "Meta-analysis of the General Coral Stress Response: *Acropora* corals show opposing responses depending on stress intensity"

### Sheet: BioProject_Publication_Table
BioProject	my_title		Publication Title	Publication Link	Organism	projType
PRJNA149513	A_moya_acid_PRJNA149513	(Moya et al. 2012)	Whole transcriptome analysis of the coral Acropora millepora reveals complex responses to CO₂-driven acidification during the initiation of calcification	https://doi.org/10.1111/j.1365-294X.2012.05554.x	Acropora millepora	pH
PRJNA222758	B_whiteBand_PRJNA222758	(Libro et al. 2013)	RNA-seq Profiles of Immune Related Genes in the Staghorn Coral Acropora cervicornis Infected with White Band Disease	https://doi.org/10.1371/journal.pone.0081821	Acropora cervicornis	immune
PRJNA242821	C_palumbi_pools_PRJNA242821	(Palumbi et al. 2014)	Mechanisms of reef coral resistance to future climate change	https://doi.org/10.1126/science.1251336	Acropora hyacinthus complex sp. E JTL-2012	temperature_resilience
PRJNA266455	E_aspera_PRJNA266455	(Rosic et al. 2014)	Early transcriptional changes in the reef-building coral Acropora aspera in response to thermal and nutrient stress	https://doi.org/10.1186/1471-2164-15-1052	Acropora aspera	temp
PRJNA269992	F_Uqueensland_ph_PRJNA269992	(Kaniewska, Chan, et al. 2015)	Transcriptomic Changes in Coral Holobionts Provide Insights into Physiological Challenges of Future Climate and Ocean Change	https://doi.org/10.1371/journal.pone.0139223	Acropora millepora	pH
PRJNA276913	G_barilanU_moonlight_PRJNA276913	(Kaniewska, Alon, et al. 2015)	Signaling cascades and the importance of moonlight in coral broadcast mass spawning	https://dx.doi.org/10.7554%2FeLife.09991	Acropora millepora	light
PRJNA279192	H_matz_heatTolLat_PRJNA279192	(Dixon et al. 2015)	Genomic determinants of coral heat tolerance across latitudes	https://doi.org/10.1126/science.1261224	Acropora millepora	temperature_resilience
PRJNA288809	I_bertucci_dayNight_PRJNA288809	(Bertucci et al. 2015)	Transcriptomic differences between day and night in Acropora millepora provide new insights into metabolite exchange and light-enhanced calcification in corals	https://doi.org/10.1111/mec.13328	Acropora millepora	circadian
PRJNA200542	J_weiss_immune_PRJNA200542	(Weiss et al. 2013)	The acute transcriptional response of the coral Acropora millepora to immune challenge: expression of GiMAP/IAN genes links the innate immune responses of corals with those of mammals and plants	https://doi.org/10.1186/1471-2164-14-400	Acropora millepora	immune
PRJNA292574	K_strader_redDiapause_PRJNA292574	(Strader et al. 2016)	Red fluorescence in coral larvae is associated with a diapause-like state	https://doi.org/10.1111/mec.13488	Acropora millepora	light
PRJNA177515	L_Barshis_bleachResillience_PRJNA177515	(Barshis et al. 2013)	Genomic basis for coral resilience to climate change	https://doi.org/10.1073/pnas.1210224110	Acropora hyacinthus	temp
PRJNA260269	M_moya_juvenilePh_PRJNA260269	(Moya et al. 2015)	Rapid acclimation of juvenile corals to CO2 -mediated acidification by upregulation of heat shock protein and Bcl-2 genes	https://doi.org/10.1111/mec.13021	Acropora millepora	pH
PRJNA308355	N_Hainan_U_heat_PRJNA308355	(Zhou et al. 2017)	Suppression of NF-κB signal pathway by NLRC3-like protein in stony coral Acropora aculeus under heat stress	https://doi.org/10.1016/j.fsi.2017.06.027	Acropora aculeus	temp
PRJNA309168	O_Mohamed_zoox_PRJNA309168	(Mohamed et al. 2016)	The transcriptomic response of the coral Acropora digitifera to a competent Symbiodinium strain: the symbiosome as an arrested early phagosome	https://doi.org/10.1111/mec.13659	Acropora digitifera	zoox
PRJNA293100	P_Vize_timeKeeping_PRJNA293100	(Oldach and Vize 2018)	De novo assembly and annotation of the Acropora gemmifera transcriptome	https://doi.org/10.1016/j.margen.2017.12.007	Acropora gemmifera	circadian.moon
PRJNA316795	Q_bar_ilanU_lightSpawn_PRJNA316795	(Rosenberg et al. 2017)	Canonical and cellular pathways timing gamete release in Acropora digitifera, Okinawa, Japan	https://doi.org/10.1111/mec.14062	Acropora digitifera	moon.spawn
PRJDB3244	R_oist_devoStage_PRJDB3244	(Reyes-Bermudez et al. 2016)	Developmental Progression in the Coral Acropora digitifera Is Controlled by Differential Expression of Distinct Regulatory Gene Networks	https://doi.org/10.1093/gbe/evw042	Acropora digitifera	development
PRJNA319662	S_rachel_immune_PRJNA319662	(Wright et al. 2017)	Intraspecific differences in molecular stress responses and coral pathobiome contribute to mortality under bacterial challenge in Acropora millepora	https://doi.org/10.1038/s41598-017-02685-1	Acropora millepora	immune
PRJDB4579	T_yasuoka_brachyury_PRJDB4579	(Yasuoka et al. 2016)	The Mesoderm-Forming Gene brachyury Regulates Ectoderm-Endoderm Demarcation in the Coral Acropora digitifera	https://doi.org/10.1016/j.cub.2016.08.011	Acropora digitifera	development
PRJNA338455	U_standford_natEnvChange_PRJNA338455	(Ruiz-Jones and Palumbi 2017)	Tidal heat pulses on a reef trigger a fine-tuned transcriptional response in corals to maintain homeostasis	https://doi.org/10.1126/sciadv.1601298	Acropora hyacinthus	natural_variation
PRJNA362652	V_kenkel_co2seep_PRJNA362652	(Kenkel et al. 2018)	Functional genomic analysis of corals from natural CO2 -seeps reveals core molecular responses involved in acclimatization to ocean acidification	https://doi.org/10.1111/gcb.13833	Acropora millepora	pH_resilience
PRJNA298496	W_gajigan_thermalMicroRNA_PRJNA298496	(Gajigan and Conaco 2017)	A microRNA regulates the response of corals to thermal stress	https://doi.org/10.1111/mec.14130	Acropora digitifera	temp
PRJNA379147	X_strader_larvalCompetance_PRJNA379147	(Strader et al. 2018)	Molecular characterization of larval development from fertilization to metamorphosis in a reef-building coral	https://doi.org/10.1186/s12864-017-4392-0	Acropora millepora	development
PRJNA379450	Y_rose_polygenicThermal_PRJNA379450	(Rose et al. 2018)	Polygenic evolution drives species divergence and climate adaptation in corals	https://doi.org/10.1111/evo.13385	Acropora hyacinthus	cryptic_species
PRJDB4562	Z_takahashiKariyazono_fluorescentCN_PRJDB4562	(Takahashi-Kariyazono et al. 2016)	Acropora digitifera Encodes the Largest Known Family of Fluorescent Proteins that Has Persisted during the Evolution of Acropora Species	https://doi.org/10.1093/gbe/evw265	Acropora digitifera	species
PRJNA380146	a1_Yaun_CO2_earlyDevelop_PRJNA380146	(Yuan et al. 2018)	Elevated CO2 delays the early development of scleractinian coral Acropora gemmifera	https://doi.org/10.1038/s41598-018-21267-3	Acropora gemmifera	species
PRJNA380267	b1_Aguilar_hypoosmotic stress_PRJNA380267	(Aguilar et al. 2017)	Transcriptomic analysis of the response of Acropora millepora to hypo-osmotic stress provides insights into DMSP biosynthesis by corals	https://doi.org/10.1186/s12864-017-3959-0	Acropora millepora	salinity
PRJNA386795	c1_uga_diseaseTolerance_PRJNA386795	none	none found	none found	Acropora palmata	disease_tolerance
PRJNA398338	d1_mohamed_microalga_PRJNA398338	(Mohamed et al. 2018)	Deciphering the nature of the coral-Chromera association	https://doi.org/10.1038/s41396-017-0005-9	Acropora digitifera	immune
PRJNA411943	e1_bayPalumbi_adaptWarm_PRJNA411943	(Bay et al. 2017)	Genomic models predict successful coral adaptation if future ocean warming rates are reduced	https://doi.org/10.1126/sciadv.1701413	Acropora hyacinthus	genotyping
PRJNA423227	f1_parkinson_hotCold_PRJNA423227	(Parkinson et al. 2018)	Extensive transcriptional variation poses a challenge to thermal stress biomarker development for endangered corals	https://doi.org/10.1111/mec.14517	Acropora cervicornis	temp
PRJDB4715	g1_unknown_earlySymbiosis_PRJDB4715	none	none found	none found	Acropora tenuis	zoox_or_immune
PRJNA476311	h1_rocker_waterQuality_PRJNA476311	(Rocker et al. 2019)	Plasticity in gene expression and fatty acid profiles of Acropora tenuis reciprocally transplanted between two water quality regimes in the central Great Barrier Reef, Australia	https://doi.org/10.1016/j.jembe.2018.11.004	Acropora tenuis	transplant_or_temp
PRJDB6468	i1_TakahashiKariyazono_fluorescentPolymorph_PRJDB6468	(Takahashi-Kariyazono et al. 2018)	Presence-Absence Polymorphisms of Highly Expressed FP Sequences Contribute to Fluorescent Polymorphisms in Acropora digitifera	https://doi.org/10.1093/gbe/evy122	Acropora digitifera	fluorescence
BEWW	j1_BLEACH_EWW	This study	This study	This study	Acropora millepora	temp
PRJNA274410	k1_Palumbi_lab_heat_resilience_PRJNA274410	(Seneca and Palumbi 2015)	The role of transcriptome resilience in resistance of corals to bleaching	https://doi.org/10.1111/mec.13125	Acropora hyacinthus	temp

### Sheet: formatted
BioProject	Reference	DIO		year
PRJNA149513	(Moya et al. 2012)	https://doi.org/10.1111/j.1365-294X.2012.05554.x		2012
PRJNA177515	(Barshis et al. 2013)	https://doi.org/10.1073/pnas.1210224110		2013
PRJNA222758	(Libro et al. 2013)	https://doi.org/10.1371/journal.pone.0081821		2013
PRJNA200542	(Weiss et al. 2013)	https://doi.org/10.1186/1471-2164-14-400		2013
PRJNA242821	(Palumbi et al. 2014)	https://doi.org/10.1126/science.1251336		2014
PRJNA266455	(Rosic et al. 2014)	https://doi.org/10.1186/1471-2164-15-1052		2014
PRJNA288809	(Bertucci et al. 2015)	https://doi.org/10.1111/mec.13328		2015
PRJNA279192	(Dixon et al. 2015)	https://doi.org/10.1126/science.1261224		2015
PRJNA276913	(Kaniewska, Alon, et al. 2015)	https://dx.doi.org/10.7554%2FeLife.09991		2015
PRJNA269992	(Kaniewska, Chan, et al. 2015)	https://doi.org/10.1371/journal.pone.0139223		2015
PRJNA260269	(Moya et al. 2015)	https://doi.org/10.1111/mec.13021		2015
PRJNA274410	(Seneca and Palumbi 2015)	https://doi.org/10.1111/mec.13125		2015
PRJNA309168	(Mohamed et al. 2016)	https://doi.org/10.1111/mec.13659		2016
PRJDB3244	(Reyes-Bermudez et al. 2016)	https://doi.org/10.1093/gbe/evw042		2016
PRJNA292574	(Strader et al. 2016)	https://doi.org/10.1111/mec.13488		2016
PRJDB4562	(Takahashi-Kariyazono et al. 2016)	https://doi.org/10.1093/gbe/evw265		2016
PRJDB4579	(Yasuoka et al. 2016)	https://doi.org/10.1016/j.cub.2016.08.011		2016
PRJNA380267	(Aguilar et al. 2017)	https://doi.org/10.1186/s12864-017-3959-0		2017
PRJNA411943	(Bay et al. 2017)	https://doi.org/10.1126/sciadv.1701413		2017
PRJNA298496	(Gajigan and Conaco 2017)	https://doi.org/10.1111/mec.14130		2017
PRJNA316795	(Rosenberg et al. 2017)	https://doi.org/10.1111/mec.14062		2017
PRJNA338455	(Ruiz-Jones and Palumbi 2017)	https://doi.org/10.1126/sciadv.1601298		2017
PRJNA319662	(Wright et al. 2017)	https://doi.org/10.1038/s41598-017-02685-1		2017
PRJNA308355	(Zhou et al. 2017)	https://doi.org/10.1016/j.fsi.2017.06.027		2017
PRJNA362652	(Kenkel et al. 2018)	https://doi.org/10.1111/gcb.13833		2018
PRJNA398338	(Mohamed et al. 2018)	https://doi.org/10.1038/s41396-017-0005-9		2018
PRJNA293100	(Oldach and Vize 2018)	https://doi.org/10.1016/j.margen.2017.12.007		2018
PRJNA423227	(Parkinson et al. 2018)	https://doi.org/10.1111/mec.14517		2018
PRJNA379450	(Rose et al. 2018)	https://doi.org/10.1111/evo.13385		2018
PRJNA379147	(Strader et al. 2018)	https://doi.org/10.1186/s12864-017-4392-0		2018
PRJDB6468	(Takahashi-Kariyazono et al. 2018)	https://doi.org/10.1093/gbe/evy122		2018
PRJNA380146	(Yuan et al. 2018)	https://doi.org/10.1038/s41598-018-21267-3		2018
PRJNA476311	(Rocker et al. 2019)	https://doi.org/10.1016/j.jembe.2018.11.004		2019
PRJNA386795	none	none		none
PRJDB4715	none	none		none
This study	none	none		none
